# Leveraging supervised learning for functionally-informed fine-mapping of cis-eQTLs identifies an additional 20,913 putative causal eQTLs

**DOI:** 10.1101/2020.10.20.347294

**Authors:** Qingbo S. Wang, David R. Kelley, Jacob Ulirsch, Masahiro Kanai, Shuvom Sadhuka, Ran Cui, Carlos Albors, Nathan Cheng, Yukinori Okada, The Biobank Japan Project, Francois Aguet, Kristin G. Ardlie, Daniel G. MacArthur, Hilary K. Finucane

**Affiliations:** Broad Institute of MIT and Harvard; Analytic and Translational Genetics Unit, Massachusetts General Hospital; PhD program in Bioinformatics and Integrative Genomics, Harvard Medical School; Calico Life Sciences; PhD program in Biological and Biomedical Sciences, Harvard Medical School; Department of Statistical Genetics, Osaka University Graduate School of Medicine; Harvard College, Immunology Frontier Research Center (WPI-IFReC), Osaka University; Laboratory of Statistical Immunology, Immunology Frontier Research Center (WPI-IFReC), Osaka University; Integrated Frontier Research for Medical Science Division, Institute for Open and Transdisciplinary Research Initiatives, Osaka University; Institute of Medical Science, The University of Tokyo; Centre for Population Genomics, Garvan Institute of Medical Research; Centre for Population Genomics, Murdoch Children’s Research Institute

## Abstract

The large majority of variants identified by GWAS are non-coding, motivating detailed characterization of the function of non-coding variants. Experimental methods to assess variants’ effect on gene expressions in native chromatin context via direct perturbation are low-throughput. Existing high-throughput computational predictors thus have lacked large gold standard sets of regulatory variants for training and validation. Here, we leverage a set of 14,807 putative causal eQTLs in humans obtained through statistical fine-mapping, and we use 6,121 features to directly train a predictor of whether a variant modifies nearby gene expression. We call the resulting prediction the expression modifier score (EMS). We validate EMS by comparing its ability to prioritize functional variants with other major scores. We then use EMS as a prior for statistical fine-mapping of eQTLs to identify an additional 20,913 putatively causal eQTLs, and we incorporate EMS into co-localization analysis to identify 310 additional candidate genes across UK Biobank phenotypes.
