## Supplementary Data 6 for "Leveraging supervised learning for functionally-informed fine-mapping of cis-eQTLs identifies an additional 20,913 putative causal eQTLs"

### Sheet: readme
Columns:	x th search	auroc	nest	msp	mfeat	mdepth	criteria
Descriptions:	x th search	Area under receiver operator characteristics curve	Number of estimators	Minimum number of samples in the split	Maximum fraction of features	Maximum depth of trees (space means no constraint)	Criteria for inpurity measure
Pages:	Descriptions:
random_search_result_Whole_Blood	Results of random search in the parameter tuning step of EMS in Whole Blood
grid_search_result_Whole_Blood	Results of grid search in the parameter tuning step of EMS in Whole Blood

### Sheet: random_search_result_Whole_Bloo
x th search	auroc	nest	msp	mfeat	mdepth	criteria
17	0.967866	1000	8	0.32		entropy
26	0.967781	1000	2	0.32		entropy
86	0.967298	316	8	0.32		entropy
2	0.967298	316	8	0.32	2	entropy
65	0.967162	316	2	0.32	2	entropy
99	0.967112	316	16	0.32	2	entropy
4	0.967112	316	16	0.32		entropy
27	0.966307	1000	2	0.64	2	entropy
73	0.966304	1000	8	0.64		entropy
28	0.966032	100	16	0.32	2	entropy
94	0.966032	100	16	0.32	2	entropy
30	0.965713	1000	16	1	2	entropy
85	0.965569	1000	8	1	2	entropy
97	0.96526	316	8	0.32	2	gini
47	0.96526	316	8	0.32	2	gini
93	0.965234	316	16	0.32		gini
29	0.965092	316	2	1	2	entropy
71	0.965092	316	2	1	2	entropy
69	0.965092	316	2	1	2	entropy
23	0.964955	100	8	0.64		entropy
64	0.964955	100	8	0.64		entropy
35	0.964567	100	2	0.64	2	entropy
83	0.964442	100	16	0.64	2	entropy
50	0.964278	100	16	1		entropy
13	0.964039	316	2	0.64		gini
77	0.964039	316	2	0.64	2	gini
78	0.963991	1000	8	0.64	2	gini
15	0.963897	316	16	0.64		gini
45	0.963897	316	16	0.64	2	gini
10	0.963772	100	8	0.32		gini
32	0.963565	1000	8	0.1	2	gini
53	0.963565	1000	8	0.1	2	gini
82	0.963512	100	8	1		entropy
20	0.963488	1000	2	0.1		gini
55	0.963488	1000	2	0.1	2	gini
49	0.963368	316	8	0.1		entropy
14	0.963331	100	2	1		entropy
25	0.963331	100	2	1	2	entropy
39	0.963331	100	2	1		entropy
18	0.963252	1000	8	1		gini
79	0.963239	1000	16	1		gini
76	0.963045	316	2	0.1	2	entropy
34	0.963017	316	16	1	2	gini
84	0.963017	316	16	1		gini
5	0.9629	316	2	1	2	gini
67	0.962894	100	2	0.64	2	gini
12	0.962869	316	8	1	2	gini
48	0.962785	316	16	0.1		gini
3	0.962585	316	16	0.1	2	entropy
96	0.962519	32	16	0.32	2	entropy
90	0.962219	100	16	1	2	gini
40	0.96202	100	16	0.1	2	gini
88	0.961991	32	16	1		entropy
59	0.961827	32	16	0.32		gini
95	0.961827	32	16	0.32	2	gini
63	0.961827	32	16	0.32	2	gini
37	0.961827	32	16	0.32		gini
43	0.961692	100	8	0.1		entropy
60	0.961506	32	8	0.32		entropy
81	0.960962	100	2	1		gini
54	0.960797	100	16	0.1		entropy
70	0.960771	100	2	0.1		entropy
92	0.960381	32	8	1	2	entropy
31	0.960381	32	8	1		entropy
38	0.96015	32	2	0.32		entropy
41	0.96015	32	2	0.32	2	entropy
21	0.960145	32	8	0.32		gini
58	0.959851	32	16	0.64		gini
33	0.959776	32	2	0.32		gini
80	0.959776	32	2	0.32		gini
24	0.959321	32	16	1		gini
11	0.958831	32	2	1	2	entropy
57	0.958012	32	8	1		gini
68	0.958012	32	8	1		gini
22	0.95615	32	16	0.1		entropy
61	0.953134	32	2	0.1	2	gini
51	0.953058	10	16	0.32		gini
72	0.952573	10	16	0.64		entropy
7	0.952573	10	16	0.64		entropy
75	0.951727	10	16	1		gini
62	0.951726	10	16	1	2	gini
74	0.949849	10	8	0.64		entropy
19	0.949849	10	8	0.64		entropy
56	0.949748	10	8	0.64	2	gini
87	0.949748	10	8	0.64	2	gini
8	0.949748	10	8	0.64		gini
6	0.949748	10	8	0.64		gini
1	0.949571	10	16	0.64		gini
52	0.947539	10	8	1		entropy
66	0.947538	10	8	1		entropy
36	0.947538	10	8	1		entropy
16	0.94672	10	2	0.64	2	gini
46	0.94672	10	2	0.64	2	gini
91	0.946638	10	2	0.32	2	gini
9	0.946638	10	2	0.32	2	gini
0	0.942889	10	16	0.1		gini
98	0.938771	10	8	0.1		entropy
44	0.938771	10	8	0.1	2	entropy
42	0.937987	10	8	0.1		gini
89	0.937987	10	8	0.1	2	gini

### Sheet: grid_search_result_Whole_Blood
x th search	auroc	nest	msp	mfeat	mdepth	criteria
250	0.968211	1299	6	0.288		entropy
220	0.968208	1199	6	0.288		entropy
280	0.968171	1400	6	0.288		entropy
310	0.968151	1499	6	0.288		entropy
130	0.968133	899	6	0.288		entropy
100	0.968093	799	6	0.288		entropy
190	0.96809	1099	6	0.288		entropy
185	0.968078	1099	4	0.32		entropy
160	0.968076	999	6	0.288		entropy
309	0.968065	1499	6	0.256		entropy
219	0.968056	1199	6	0.256		entropy
279	0.968049	1400	6	0.256		entropy
158	0.968042	999	6	0.224		entropy
70	0.968038	700	6	0.288		entropy
275	0.968034	1400	4	0.32		entropy
94	0.968031	799	4	0.288		entropy
249	0.968018	1299	6	0.256		entropy
218	0.968012	1199	6	0.224		entropy
308	0.968008	1499	6	0.224		entropy
188	0.968005	1099	6	0.224		entropy
124	0.967996	899	4	0.288		entropy
315	0.967995	1499	8	0.256		entropy
278	0.967989	1400	6	0.224		entropy
305	0.967985	1499	4	0.32		entropy
189	0.967977	1099	6	0.256		entropy
155	0.967976	999	4	0.32		entropy
245	0.967974	1299	4	0.32		entropy
302	0.967968	1499	4	0.224		entropy
272	0.967962	1400	4	0.224		entropy
285	0.967954	1400	8	0.256		entropy
304	0.967946	1499	4	0.288		entropy
40	0.967946	600	6	0.288		entropy
159	0.967944	999	6	0.256		entropy
242	0.967943	1299	4	0.224		entropy
248	0.967942	1299	6	0.224		entropy
154	0.967941	999	4	0.288		entropy
323	0.96794	1499	10	0.32		entropy
215	0.967938	1199	4	0.32		entropy
128	0.967931	899	6	0.224		entropy
237	0.967928	1199	12	0.256		entropy
297	0.967923	1400	12	0.256		entropy
293	0.967921	1400	10	0.32		entropy
244	0.967917	1299	4	0.288		entropy
212	0.967916	1199	4	0.224		entropy
267	0.967916	1299	12	0.256		entropy
322	0.967915	1499	10	0.288		entropy
236	0.967914	1199	12	0.224		entropy
125	0.967914	899	4	0.32		entropy
255	0.967912	1299	8	0.256		entropy
206	0.96791	1099	12	0.224		entropy
184	0.967908	1099	4	0.288		entropy
327	0.967908	1499	12	0.256		entropy
214	0.967898	1199	4	0.288		entropy
207	0.967897	1099	12	0.256		entropy
225	0.967882	1199	8	0.256		entropy
274	0.967881	1400	4	0.288		entropy
195	0.967872	1099	8	0.256		entropy
34	0.967871	600	4	0.288		entropy
177	0.96787	999	12	0.256		entropy
129	0.967866	899	6	0.256		entropy
230	0.967866	1199	10	0.224		entropy
167	0.967866	999	8	0.32		entropy
263	0.96786	1299	10	0.32		entropy
292	0.96786	1400	10	0.288		entropy
262	0.967858	1299	10	0.288		entropy
32	0.967857	600	4	0.224		entropy
316	0.967857	1499	8	0.288		entropy
122	0.967855	899	4	0.224		entropy
182	0.967852	1099	4	0.224		entropy
161	0.967852	999	6	0.32		entropy
320	0.967844	1499	10	0.224		entropy
286	0.967836	1400	8	0.288		entropy
176	0.967835	999	12	0.224		entropy
64	0.967834	700	4	0.288		entropy
266	0.967833	1299	12	0.224		entropy
311	0.967833	1499	6	0.32		entropy
181	0.967832	1099	4	0.192		entropy
326	0.967831	1499	12	0.224		entropy
260	0.967829	1299	10	0.224		entropy
296	0.967826	1400	12	0.224		entropy
233	0.967824	1199	10	0.32		entropy
226	0.967824	1199	8	0.288		entropy
281	0.967823	1400	6	0.32		entropy
52	0.967819	600	10	0.288		entropy
99	0.967818	799	6	0.256		entropy
95	0.967817	799	4	0.32		entropy
200	0.967816	1099	10	0.224		entropy
152	0.967813	999	4	0.224		entropy
232	0.967813	1199	10	0.288		entropy
191	0.967812	1099	6	0.32		entropy
183	0.967809	1099	4	0.256		entropy
247	0.967807	1299	6	0.192		entropy
98	0.967806	799	6	0.224		entropy
273	0.967804	1400	4	0.256		entropy
290	0.967802	1400	10	0.224		entropy
303	0.967799	1499	4	0.256		entropy
256	0.967797	1299	8	0.288		entropy
165	0.967792	999	8	0.256		entropy
254	0.967789	1299	8	0.224		entropy
211	0.967788	1199	4	0.192		entropy
92	0.967788	799	4	0.224		entropy
284	0.967781	1400	8	0.224		entropy
131	0.967779	899	6	0.32		entropy
140	0.967778	899	10	0.224		entropy
321	0.967777	1499	10	0.256		entropy
307	0.967776	1499	6	0.192		entropy
170	0.967774	999	10	0.224		entropy
221	0.967774	1199	6	0.32		entropy
151	0.967772	999	4	0.192		entropy
197	0.967772	1099	8	0.32		entropy
243	0.967771	1299	4	0.256		entropy
251	0.967767	1299	6	0.32		entropy
277	0.967767	1400	6	0.192		entropy
110	0.967762	799	10	0.224		entropy
314	0.967761	1499	8	0.224		entropy
287	0.967757	1400	8	0.32		entropy
241	0.967754	1299	4	0.192		entropy
62	0.967752	700	4	0.224		entropy
203	0.967746	1099	10	0.32		entropy
82	0.967745	700	10	0.288		entropy
135	0.967745	899	8	0.256		entropy
137	0.967742	899	8	0.32		entropy
213	0.967738	1199	4	0.256		entropy
153	0.967737	999	4	0.256		entropy
227	0.967737	1199	8	0.32		entropy
146	0.967736	899	12	0.224		entropy
217	0.967736	1199	6	0.192		entropy
224	0.967734	1199	8	0.224		entropy
291	0.967731	1400	10	0.256		entropy
105	0.96773	799	8	0.256		entropy
301	0.96773	1499	4	0.192		entropy
112	0.967723	799	10	0.288		entropy
202	0.967722	1099	10	0.288		entropy
271	0.967721	1400	4	0.192		entropy
65	0.967721	700	4	0.32		entropy
147	0.967718	899	12	0.256		entropy
117	0.967718	799	12	0.256		entropy
194	0.967715	1099	8	0.224		entropy
261	0.967715	1299	10	0.256		entropy
22	0.967713	500	10	0.288		entropy
173	0.967712	999	10	0.32		entropy
187	0.967708	1099	6	0.192		entropy
68	0.967707	700	6	0.224		entropy
257	0.967704	1299	8	0.32		entropy
317	0.967701	1499	8	0.32		entropy
196	0.967701	1099	8	0.288		entropy
80	0.9677	700	10	0.224		entropy
121	0.967698	899	4	0.192		entropy
172	0.967697	999	10	0.288		entropy
50	0.967691	600	10	0.224		entropy
111	0.967688	799	10	0.256		entropy
283	0.967686	1400	8	0.192		entropy
142	0.96768	899	10	0.288		entropy
231	0.967679	1199	10	0.256		entropy
2	0.967679	500	4	0.224		entropy
47	0.967679	600	8	0.32		entropy
4	0.967676	500	4	0.288		entropy
116	0.967675	799	12	0.224		entropy
253	0.967674	1299	8	0.192		entropy
69	0.967673	700	6	0.256		entropy
123	0.967671	899	4	0.256		entropy
164	0.967668	999	8	0.224		entropy
171	0.967664	999	10	0.256		entropy
41	0.967662	600	6	0.32		entropy
107	0.967658	799	8	0.32		entropy
313	0.967658	1499	8	0.192		entropy
141	0.967652	899	10	0.256		entropy
75	0.96765	700	8	0.256		entropy
101	0.967649	799	6	0.32		entropy
328	0.967647	1499	12	0.288		entropy
38	0.967644	600	6	0.224		entropy
51	0.967643	600	10	0.256		entropy
81	0.967643	700	10	0.256		entropy
17	0.967636	500	8	0.32		entropy
20	0.967636	500	10	0.224		entropy
193	0.967635	1099	8	0.192		entropy
157	0.967632	999	6	0.192		entropy
201	0.967631	1099	10	0.256		entropy
134	0.967629	899	8	0.224		entropy
298	0.967629	1400	12	0.288		entropy
223	0.967627	1199	8	0.192		entropy
268	0.967611	1299	12	0.288		entropy
136	0.96761	899	8	0.288		entropy
329	0.967609	1499	12	0.32		entropy
166	0.967608	999	8	0.288		entropy
35	0.967602	600	4	0.32		entropy
86	0.967596	700	12	0.224		entropy
238	0.967594	1199	12	0.288		entropy
163	0.967593	999	8	0.192		entropy
143	0.967591	899	10	0.32		entropy
106	0.96759	799	8	0.288		entropy
45	0.967589	600	8	0.256		entropy
91	0.967587	799	4	0.192		entropy
61	0.967586	700	4	0.192		entropy
87	0.967584	700	12	0.256		entropy
21	0.967583	500	10	0.256		entropy
104	0.967583	799	8	0.224		entropy
10	0.967583	500	6	0.288		entropy
71	0.96758	700	6	0.32		entropy
299	0.96758	1400	12	0.32		entropy
88	0.967579	700	12	0.288		entropy
118	0.967579	799	12	0.288		entropy
77	0.967576	700	8	0.32		entropy
208	0.967572	1099	12	0.288		entropy
93	0.967567	799	4	0.256		entropy
127	0.967561	899	6	0.192		entropy
269	0.967552	1299	12	0.32		entropy
148	0.967543	899	12	0.288		entropy
133	0.967529	899	8	0.192		entropy
15	0.967523	500	8	0.256		entropy
178	0.967522	999	12	0.288		entropy
239	0.96751	1199	12	0.32		entropy
56	0.967507	600	12	0.224		entropy
74	0.967504	700	8	0.224		entropy
39	0.967484	600	6	0.256		entropy
76	0.967478	700	8	0.288		entropy
58	0.967474	600	12	0.288		entropy
11	0.967473	500	6	0.32		entropy
97	0.967473	799	6	0.192		entropy
113	0.967472	799	10	0.32		entropy
46	0.967467	600	8	0.288		entropy
209	0.967462	1099	12	0.32		entropy
295	0.96746	1400	12	0.192		entropy
265	0.967451	1299	12	0.192		entropy
8	0.967449	500	6	0.224		entropy
325	0.967445	1499	12	0.192		entropy
31	0.967433	600	4	0.192		entropy
179	0.96743	999	12	0.32		entropy
57	0.967428	600	12	0.256		entropy
28	0.967425	500	12	0.288		entropy
67	0.967425	700	6	0.192		entropy
149	0.967422	899	12	0.32		entropy
205	0.967421	1099	12	0.192		entropy
83	0.967421	700	10	0.32		entropy
73	0.967414	700	8	0.192		entropy
103	0.967412	799	8	0.192		entropy
63	0.96741	700	4	0.256		entropy
235	0.967404	1199	12	0.192		entropy
169	0.967384	999	10	0.192		entropy
175	0.967377	999	12	0.192		entropy
199	0.967373	1099	10	0.192		entropy
5	0.967353	500	4	0.32		entropy
37	0.967349	600	6	0.192		entropy
139	0.967344	899	10	0.192		entropy
27	0.967336	500	12	0.256		entropy
319	0.967328	1499	10	0.192		entropy
26	0.967327	500	12	0.224		entropy
119	0.967323	799	12	0.32		entropy
229	0.967321	1199	10	0.192		entropy
1	0.967317	500	4	0.192		entropy
53	0.967316	600	10	0.32		entropy
109	0.967302	799	10	0.192		entropy
289	0.9673	1400	10	0.192		entropy
259	0.9673	1299	10	0.192		entropy
43	0.967293	600	8	0.192		entropy
145	0.967289	899	12	0.192		entropy
44	0.967285	600	8	0.224		entropy
115	0.967285	799	12	0.192		entropy
7	0.96727	500	6	0.192		entropy
9	0.967269	500	6	0.256		entropy
33	0.967243	600	4	0.256		entropy
79	0.967237	700	10	0.192		entropy
85	0.967235	700	12	0.192		entropy
246	0.967232	1299	6	0.16		entropy
13	0.96723	500	8	0.192		entropy
276	0.96723	1400	6	0.16		entropy
3	0.967229	500	4	0.256		entropy
89	0.967227	700	12	0.32		entropy
16	0.967226	500	8	0.288		entropy
306	0.967222	1499	6	0.16		entropy
14	0.967216	500	8	0.224		entropy
216	0.967199	1199	6	0.16		entropy
59	0.96719	600	12	0.32		entropy
23	0.967184	500	10	0.32		entropy
186	0.967139	1099	6	0.16		entropy
29	0.967139	500	12	0.32		entropy
156	0.967138	999	6	0.16		entropy
55	0.967135	600	12	0.192		entropy
49	0.967132	600	10	0.192		entropy
180	0.9671	1099	4	0.16		entropy
240	0.967086	1299	4	0.16		entropy
210	0.96707	1199	4	0.16		entropy
300	0.967069	1499	4	0.16		entropy
150	0.967062	999	4	0.16		entropy
270	0.967052	1400	4	0.16		entropy
294	0.967038	1400	12	0.16		entropy
126	0.967037	899	6	0.16		entropy
174	0.967037	999	12	0.16		entropy
96	0.967036	799	6	0.16		entropy
25	0.967033	500	12	0.192		entropy
264	0.967029	1299	12	0.16		entropy
324	0.967026	1499	12	0.16		entropy
204	0.967005	1099	12	0.16		entropy
234	0.967001	1199	12	0.16		entropy
144	0.966989	899	12	0.16		entropy
120	0.966987	899	4	0.16		entropy
19	0.96698	500	10	0.192		entropy
114	0.966974	799	12	0.16		entropy
66	0.966961	700	6	0.16		entropy
36	0.966944	600	6	0.16		entropy
90	0.966941	799	4	0.16		entropy
60	0.966907	700	4	0.16		entropy
6	0.966816	500	6	0.16		entropy
84	0.966814	700	12	0.16		entropy
312	0.966814	1499	8	0.16		entropy
192	0.966814	1099	8	0.16		entropy
252	0.966808	1299	8	0.16		entropy
222	0.96677	1199	8	0.16		entropy
282	0.96677	1400	8	0.16		entropy
54	0.966746	600	12	0.16		entropy
318	0.966726	1499	10	0.16		entropy
162	0.966709	999	8	0.16		entropy
30	0.96667	600	4	0.16		entropy
24	0.966663	500	12	0.16		entropy
288	0.96666	1400	10	0.16		entropy
228	0.966625	1199	10	0.16		entropy
198	0.966622	1099	10	0.16		entropy
258	0.966618	1299	10	0.16		entropy
0	0.966585	500	4	0.16		entropy
132	0.966565	899	8	0.16		entropy
102	0.966563	799	8	0.16		entropy
168	0.966489	999	10	0.16		entropy
108	0.966452	799	10	0.16		entropy
138	0.96644	899	10	0.16		entropy
12	0.966426	500	8	0.16		entropy
72	0.966409	700	8	0.16		entropy
78	0.966396	700	10	0.16		entropy
42	0.966386	600	8	0.16		entropy
48	0.966366	600	10	0.16		entropy
18	0.966354	500	10	0.16		entropy
